# Integrator complex subunit 12 knockout overcomes a transcriptional block to HIV latency reversal

**DOI:** 10.1101/2024.08.30.610517

**Authors:** Carley N. Gray, Manickam Ashokkumar, Derek H. Janssens, Jennifer Kirchherr, Brigitte Allard, Emily Hsieh, Terry L. Hafer, Nancie M. Archin, Edward P. Browne, Michael Emerman

## Abstract

The latent HIV reservoir is a major barrier to HIV cure. Combining latency reversal agents (LRAs) with differing mechanisms of action such as AZD5582, a non-canonical NF-kB activator, and I-BET151, a bromodomain inhibitor is appealing towards inducing HIV-1 reactivation. However, even this LRA combination needs improvement as it is inefficient at activating proviruses in cells from people living with HIV (PLWH). We performed a CRISPR screen in conjunction with AZD5582 & I-BET151 and identified a member of the Integrator complex as a target to improve this LRA combination, specifically Integrator complex subunit 12 (INTS12). Integrator functions as a genome-wide attenuator of transcription that acts on elongation through its RNA cleavage and phosphatase modules. Knockout of INTS12 improved latency reactivation at the transcriptional level and is more specific to the HIV-1 provirus than AZD5582 & I-BET151 treatment alone. We found that INTS12 is present on chromatin at the promoter of HIV and therefore its effect on HIV may be direct. Additionally, we observed more RNAPII in the gene body of HIV only with the combination of INTS12 knockout with AZD5582 & I-BET151, indicating that INTS12 induces a transcriptional elongation block to viral reactivation. Moreover, knockout of INTS12 increased HIV-1 reactivation in CD4 T cells from virally suppressed PLWH *ex vivo*, and we detected viral RNA in the supernatant from CD4 T cells of all three virally suppressed PLWH tested upon INTS12 knockout suggesting that INTS12 prevents full-length HIV RNA production in primary T cells. Finally, we found that INTS12 more generally limits the efficacy of a variety of LRAs with different mechanisms of action.
