## Supplemental File S2 for "Integrator complex subunit 12 knockout overcomes a transcriptional block to HIV latency reversal"

### Sheet: Guides_and_ICEprimers
Guide Target	Info	Guide
INTS12	HIV-CRISPR cloned	TAAACCCCAGGTGACAGACA
AAVS1	HIV-CRISPR cloned	GTTAATGTGGCTCTGGTTCT
INTS12	#1 IDT	CTTTTGAGATGGACGGTAAC
INTS12	#2 IDT	CACAATACCACACCAGGCGA
INTS12	#3 IDT	ACCAATGGATCTTTGACAGC
AAVS1	#1 IDT	GTTAATGTGGCTCTGGTTCT
AAVS1	#2 IDT	ACCCCACAGTGGGGCCACTA
AAVS1	#3 IDT	CCTTCCTAGTCTCCTGATAT
Primer name	Purpose	Sequence	Region amplified
CNG33_INTS12_gRNA_F	ICE	TTCAAATGATCCGCCTGCCT	For INTS12 HIV-CRISPR or INTS12 #2 IDT
CNG34_INTS12_gRNA_R	ICE	ACTTCTCAGTGCTGCATGGT	For INTS12 HIV-CRISPR or INTS12 #2 IDT
CNG79_INTS12_gRNA_F	ICE	ACAGTTCTCTGAAAACTTGAAGGG	For INTS12 #1 IDT
CNG80_INTS12_gRNA_R	ICE	GGCCTACCTGGATTTAAAACGT	For INTS12 #1 IDT
CNG85.1_INTS12_gRNA_F	ICE	CGACTTATGCCTAGACCCC	For INTS12 #3 IDT
CNG86_INTS12_gRNA_R	ICE	GATCATAGACTGTTCGTATTTGTG	For INTS12 #3 IDT
