## Supplemental File S4 for "Integrator complex subunit 12 knockout overcomes a transcriptional block to HIV latency reversal"

### Sheet: Sheet1
Internal pheresis (PH) number	Date of Leuk	Suppression Date	Duration of Therapy	Length of suppression	CD4 Count	Infectious units per million cells (IUPM)
PH470	2019-11-07	2012-08-24	8.96438	7.20822	644	0.706
PH488	2020-07-07	2018-09-28	2.09041	1.77534	916	0.554
PH493	2020-08-24	2013-12-17	7.96712	6.69041	898	0.701
PH504	2021-01-13	2013-12-16	11.589	7.08219	826	2.697
PH542	2023-11-01	2012-04-17	12.7096	11.5479	525	0.421
PH543	2023-11-06	6/10/2009*	24.1726	4.30685	880	1.066
		* viremic in 2018, suppressed again on:
		2019-07-18
